# ENGINEERING, DECODING AND SYSTEMS-LEVEL CHARACTERIZATION OF CHIMPANZEE CYTOMEGALOVIRUS

**DOI:** 10.1101/2021.07.20.453063

**Authors:** Quang Vinh Phan, Boris Bogdanow, Emanuel Wyler, Markus Landthaler, Fan Liu, Christian Hagemeier, Lüder Wiebusch

## Abstract

The chimpanzee cytomegalovirus (CCMV) is the closest relative of human CMV (HCMV). Because of the high conservation between these two species and the ability of human cells to fully support CCMV replication, CCMV holds great potential as a model system for HCMV. To make the CCMV genome available for precise and rapid gene manipulation techniques, we captured the genomic DNA of CCMV strain Heberling as a bacterial artificial chromosome (BAC). Selected BAC clones were reconstituted to infectious viruses, growing to similar high titers as parental CCMV. DNA sequencing confirmed the integrity of our clones and led to the identification of two polymorphic loci within the CCMV genome. To re-evaluate the CCMV coding potential, we analyzed the transcriptome and proteome of infected cells and identified several novel ORFs, splice variants, and regulatory RNAs. We further characterized the dynamics of CCMV gene expression and found that viral proteins cluster into five distinct temporal classes. In addition, our datasets revealed that the host response to CCMV infection and the de-regulation of cellular pathways are in line with known hallmarks of HCMV infection. In a first functional experiment, we investigated a proposed frameshift mutation in UL128 that was suspected to restrict CCMV’s cell tropism. In fact, repair of this frameshift re-established productive CCMV infection in endothelial and epithelial cells, expanding the options of CCMV as an infection model. Thus, BAC-cloned CCMV can serve as a powerful tool for systematic approaches in comparative functional genomics, exploiting the close phylogenetic relationship between CCMV and HCMV.
