## Supplementary Table S4 for "ENGINEERING, DECODING AND SYSTEMS-LEVEL CHARACTERIZATION OF CHIMPANZEE CYTOMEGALOVIRUS"

### Sheet: CCMV TP classes_sheet1
Table S4 (sheet 1). CCMV proteins with their relative abundances during infection and TP classification
CCMV gene	6hpi	24hpi	48hpi	72hpi	96hpi	untreated	TP Class
UL69	0.116333	0.455468	1	0.923247	0.934755	0	TP3
UL70A	0.0293335	0.592258	1	0.626279	0.516838	0	TP3
UL70	0.153815	1	0.867195	0.544667	0.516111	0	TP2
UL74	0	0	1	0.60266	0.595178	0	TP4
UL75	0.00519571	0.0114568	0.111935	0.543955	1	0	TP5
UL75A	0	0	0.340192	0	1	0	TP5
UL82	0.0601465	0.012582	0.199479	0.709473	1	0	TP5
UL83	0.0625723	0.0242857	0.119887	0.664039	1	0	TP5
UL84	0.213975	0.460866	0.532884	0.851208	1	0	TP3
UL104	0.0245448	0.052827	0.348291	0.688552	1	0	TP5
UL114	0.0773065	1	0.522067	0.453153	0.38669	0	TP2
UL115	0.0215508	0.0261856	0.150575	0.764131	1	0	TP5
UL116	0	0	0	1	0.71154	0	TP5
UL117	0.158724	0.855348	1	0.923189	0.682093	0	TP3
UL121	0	0	0	0	1	0	TP5
UL128.1	0	0.234487	0.859063	1	0.956269	0	TP3
UL130	0.0688456	0.063798	0.352125	1	0.860336	0	TP5
UL132	0	0	0.501803	0.927634	1	0	TP5
UL148	0.0849511	1	0.644416	0.557013	0.37788	0	TP2
UL146	0	0	0	1	0.398786	0	TP5
UL145	0	0	0	0	1	0	TP5
UL142	0	0	0	1	0.233144	0	TP5
UL141	0.0130674	0.665949	1	0.824585	0.718273	0	TP3
UL140	0	0	0	0	1	0	TP5
UL139	0	0	0	0	1	0	TP5
UL135	1	0.633267	0.281422	0.091177	0.0389776	0	TP1
UL133	1	0.664444	0	0	0	0	TP1
UL148B	0	0	0	0	1	0	TP5
UL150	0.00102445	0.467472	1	0.434636	0.324578	0	TP4
UL155	0	0	0	0	1	0	TP5
US2	1	0	0	0	0	0	TP1
US3	1	0.336484	0.222975	0.262597	0.293709	0	TP1
US6	1	0.238642	0.143143	0.05075	0.0346521	0	TP1
US8	1	0.128417	0.0390128	0.082359	0.094972	0	TP1
US9	1	0.998442	0.80264	0.548549	0.532657	0	TP2
US10	0.0714296	1	0.161425	0.0500551	0.0485948	0	TP2
US11	0.51848	1	0.367544	0.0558465	0.0296099	0	TP2
US13	0.168583	0.634427	1	0.53188	0.55636	0	TP3
US15	0	1	0	0	0	0	TP2
US16	0.151735	1	0.387889	0.187949	0.0937928	0	TP2
US17	0	0.226335	1	0.660955	0.421636	0	TP4
US19.1	0	1	0	0.18693	0.346221	0	TP2
US22	0.0541454	0.259486	0.460142	0.731077	1	0	TP5
US23	0.516019	1	0.2301	0.142996	0.17226	0	TP2
US24	0.558113	1	0.360928	0.217988	0.270814	0	TP2
US26	0.665107	0	0	0	1	0	TP5
TRS1	0.366328	0.340311	1	0.894909	0.854617	0	TP3
UL24	1	0.792399	0.927964	0.582334	0.695881	0	TP3
UL26	0.0545329	0.0689743	0.112581	0.472926	1	0	TP5
UL29A	0	1	0	0.96236	0.320145	0	TP2
UL30	0	1	0.254595	0.546484	0.140711	0	TP2
ORFL103C_(vMIA)	1	0.787231	0.958021	0.997175	0.863625	0	TP3
UL40	0	1	0.106392	0	0.158298	0	TP2
UL41A	0	0	0	0	1	0	TP5
UL43	0.598045	0.267946	0.624427	0.841685	1	0	TP3
UL44	0.0362718	0.167064	0.845453	0.935185	1	0	TP3
UL46	0.0253105	0.0048171	0.227712	0.728208	1	0	TP5
UL48A.1	0	0	0.126669	0.57891	1	0	TP5
UL50	0.0197785	0.134068	0.674272	0.94372	1	0	TP3
UL51	0	0	0	0.698003	1	0	TP5
UL55	0.104214	0.06818	0.2688	0.870673	1	0	TP5
UL56	0.0174081	0.0778255	0.58903	1	0.981203	0	TP3
ORFL147C	0	0.0103124	0.339163	0.883511	1	0	TP5
UL71	0.269576	0.491071	0.777703	0.96921	1	0	TP3
UL4	0	0	0	1	0	0	TP5
UL73	0	0	0	0.298019	1	0	TP5
UL74A	0	0	0	0	1	0	TP5
UL77	0.00842513	0.0171907	0.251441	0.791062	1	0	TP5
UL79A	1	0	0.133005	0	0	0	TP1
UL87	0	0.154384	1	0.599927	0.434015	0	TP4
UL92	0	0	1	0	0	0	TP4
UL95	0	0.321901	1	0.666555	0.609242	0	TP3
UL96	0.135793	0	0	1	0.630669	0	TP5
UL97	0.343411	0.485106	0.808722	0.836082	1	0	TP3
UL99	0.0451621	0.0783949	0.240947	0.701401	1	0	TP5
UL102	0.0180154	0.895151	0.609	0.619301	1	0	TP3
UL105	0.101612	1	0.896227	0.540494	0.437063	0	TP2
ORFL251W	0	0	1	0	0	0	TP4
UL13	1	0.299537	0.211513	0.294552	0.273057	0	TP1
UL14	0.0996177	1	0.468244	0.201635	0.148628	0	TP2
UL15A	1	0	0	0	0	0	TP1
UL16	0	0.489753	0	0.884809	1	0	TP5
US28	0.110199	1	0.614784	0.305202	0.255942	0	TP2
US30	1	0.249066	0.641122	0.911417	0.953885	0	TP3
US32	0	0	1	0	0	0	TP4
US34	1	0	0	0	0	0	TP1
UL25	0.0201201	0.0403846	0.469346	0.796143	1	0	TP5
UL27A	0	0	0	1	0	0	TP5
UL31	1	0.705881	0.684519	0.29944	0.234221	0	TP1
UL33	0	0.118667	0.240069	0.936	1	0	TP5
UL47	0.0248945	0.00382079	0.122038	0.641677	1	0	TP5
RL1	0.197982	0	0.332454	0.658293	1	0	TP5
UL48	0.032658	0.000497146	0.076322	0.656646	1	0	TP5
RL10	0	0	1	0	0.767861	0	TP4
UL52	0.00492316	0.0438458	0.448386	1	0.961184	0	TP5
UL53	0.000923372	0.0193435	0.629577	0.944257	1	0	TP3
RL12	0	0.637027	1	0.723911	0.579315	0	TP3
RL13	0	0.122877	0.162617	0.817002	1	0	TP5
OKXOVU_62	0	0	0.180211	0.795256	1	0	TP5
UL112	0.17531	0.72321	0.792411	1	0.91598	0	TP3
UL112.1	0.327977	1	0.379999	0.513747	0.358876	0	TP2
UL112.2	1	0.749542	0.61051	0.57826	0.397702	0	TP2
UL119	0.00867464	0.123472	0.588853	0.954199	1	0	TP3
UL122	0.118602	0.2592	0.500658	0.92451	1	0	TP3
UL123	0.76464	1	0.394074	0.185226	0.15019	0	TP2
UL131A	0	0	1	0	0	0	TP4
UL136.1	1	0	0	0.0473214	0	0	TP1
UL148D	0.226111	1	0.641974	0.38689	0.217261	0	TP2
UL149	0.350329	1	0.89512	0.245395	0.150958	0	TP2
UL150A.3	0.161722	0.805432	1	0.481287	0.408178	0	TP2
UL17	0.122456	0.175271	0.120985	0.5363	1	0	TP5
UL22A	0	0	0	0	1	0	TP5
UL27	1	0.458624	0.312578	0	0	0	TP1
UL29	1	0.922353	0.720451	0.608753	0.510077	0	TP2
UL32	0.048998	0.0155553	0.0850778	0.627549	1	0	TP5
UL34	0.0694071	0.262589	1	0.947875	0.971254	0	TP3
UL35	0.0252463	0.0175796	0.253464	0.491088	1	0	TP5
UL36	0.584981	1	0.176406	0.0898313	0.0704521	0	TP2
UL38	0.324541	1	0.690764	0.600784	0.573993	0	TP2
UL42	0	0	0.488154	1	0.847388	0	TP5
UL45	0.0274993	0.0543558	0.152941	0.66202	1	0	TP5
UL48A	0.0364703	0.0121931	0.0496256	0.734045	1	0	TP5
UL49	0	0.215273	0.682448	1	0.990888	0	TP3
UL54	0.0319858	1	0.23924	0.145202	0.184153	0	TP2
UL57	0.0674422	0.251868	0.627025	0.886619	1	0	TP3
UL72	0.162179	0.878113	0.51666	0.850195	1	0	TP3
UL76	0.611829	0.492165	0.957561	1	0.978338	0	TP3
UL78	0.114475	1	0.357205	0.295044	0.388342	0	TP2
UL79	0	0	1	0.816579	0.803719	0	TP3
UL80	0.00306425	0.0166193	0.462476	0.78729	1	0	TP5
UL85	0.0198041	0.00510699	0.222262	0.742109	1	0	TP5
UL86	0.0274941	0.00993324	0.271494	0.809654	1	0	TP5
UL88	0.0308522	0.00790242	0.144062	0.85851	1	0	TP5
UL89	0.00375854	0.016218	0.362376	0.653883	1	0	TP5
UL91.1	0.0324334	0.248537	0.927295	1	0.785235	0	TP3
UL93	0.0135163	0.0706733	0.340482	0.982286	1	0	TP5
UL94	0.0333259	0.0547751	0.223891	0.751531	1	0	TP5
UL98	0.168908	0.545743	0.425375	0.869994	1	0	TP3
US12	0.137292	0.491142	0.497949	0.889293	1	0	TP3
US14	0	0.771718	1	0.668959	0.734058	0	TP3
US18	0.0356012	0.884787	1	0.727981	0.612583	0	TP3
US20	0.337223	1	0.663222	0.322159	0.41054	0	TP2
US27	0.0091505	0.00216178	0.0722969	0.565755	1	0	TP5
