## Supplementary Table S3 for "ENGINEERING, DECODING AND SYSTEMS-LEVEL CHARACTERIZATION OF CHIMPANZEE CYTOMEGALOVIRUS"

### Sheet: Oligonucleotides_sheet1
Table S3 (sheet 1). List of oligonucleotides used in this study.
Cloning: Gibson assembly pEB_1097_CCMV	Sequence 5'->3'
37_hifi_us1_fw	caggtcgactctagaggatccccgggtaccgacatggacgacgagctcat
38_hifi_us1_rev	ttatcatgtctggatccgatatcgccgtggcgagaatttgatttggcgcg
39_hifi_us7_fw	tgtcaaacatgagaatgggtcgagaagctacacagacaccacatgctcac
40_hifi_us7_rev	ttgtaatacgactcactatagggcgaattccccaaaagtgtcaccctgtc
35_hifi_back_fw	acaaaggcttgacagggtgacacttttggggaattcgccctatagtgagtcgt
36_hifi_back_rev	ggactcgggcatgagctcgtcgtccatgtcggtacccggggatcctctagag
41_hifi_peb_bac_fw	ccacggcgatatcggatcca
42_hifi_peb_bac_fw	tagcttctcgacccattctcatgtt
PCR transfection donor
69_CCMV_donor_PCR_fw	cgacatggacgacgagctca
70_CCMV_donor_PCR_rev	ccccaaaagtgtcaccctgt
Cloning: Restoration of US Region
140_Ecor1_right_homo_fw	aaagaattctccggaagccatagtccgacga
141_Ecor1_right_homo_rev	aaaagaattccgcgactcgctcttctcctca
165_age1_kana_us8_14_fw	aaaaccggttcttttctgtttcctcgtggggggtcacggtgaccgtcgccgctgccgcaggatgacgacgataagtaggg
166_age1_kana_us8_14_rev	aaaaccggtcaaccaattaaccaattctgattag
142_mlu1-kana_right_homo_fw	aaaacgcgtgccgtagaaggtgacggacatcatgatgaagaggatggcgccgtagccgaggatgacgacgataagtaggg
143_mlu1-kana_right_homo_rev	aaaacgcgtcaaccaattaaccaattctgattag
144_rec_right_homo_repair_fw	cggctaccgttcctaatacaaaataagcgattaagccgtaaatttaggcgtccggaagccatagtccgacga
167_us8-14_repair_paired_144	cggctaccgttcctaatacaaaataagcgattaagccgtaaatttaggcgacgtagtaggccgtcaggcg
145_rec_right_homo_repair_rev	cgcgtctctgccttataagactcttggtcgcaccgcgctccagacacgctcgcgactcgctcttctcctca
168_us8-14_repair_paired_145	gtggagctcgtttcacgatgt
Cloning: Left loxP site
227_loxp_HL-fw	atgagaggcagcacgttcgcgtactgcacgcgccaaatcaaattctcgccataacttcgtatagcatacattatacgaagttatacggcgatatcggatctagggataacagggtaatcgattt
228_loxp_HL-rev	tgtccaaactcatcaatgtatcttatcatgtctggatccgatatcgccgtataacttcgtataatgtatgctatacgaagttatgccagtgttacaaccaattaacc
Cloning: Right loxP site
231_loxp_HR_fw	tggcagaaattcgatgataagctgtcaaacatgagaatgggtcgagaagcataacttcgtatagcatacattatacgaagttattacacagacaccacattagggataacagggtaatcgattt
232_loxp_HR_rev	taccatgtggtgtcgcgtcctgctctttgtgagcatgtggtgtctgtgtaataacttcgtataatgtatgctatacgaagttatgccagtgttacaaccaattaacc
Cloning: UL128
182_UL128_frameshift_repair_fw	tggccgaacccgtcccgctcgttcgcgcgcgcggaatcatgctgcgagatggtgaacatcgcctacccccccgggaactgctacaatagggataacagggtaatcgattt
183_UL128_frameshift_repair_rev	cgcagatacctacgagacggtgtaaggggtgcacatcttgaagttgtagcagttcccgggggggtaggcgatgttcaccatctcgcgccagtgttacaaccaattaacc
Sequencing: BAC cassette integration check
136_UL157_to_bac1_fw	ttgaagcatgctcgtcgatg
137_UL157_to_bac1_rev	gcttaaagtgctgaaacgcg
128_ccmv_bac_short_homo_right_fw	caacagtactgcgatgagtgg
130_ccmv_bac_short_homo_right_rev2	gcggttcctatgtgatcacg
45_seq_bac1	GTACCATGGCATGCATCGAT
46_seq_bac2	GCTTCAAATATCACCCCAGCT
47_seq_bac3	AGTGCGGAGGTGTAGTCAAA
48_seq_bac4	AGAGGTACACACGCGGATAG
49_seq_bac5	GGGCAATTTGTCACAGGGTT
50_seq_bac6	AGATCACTACCGGGCGTATT
51_seq_bac7	CAACAGTACTGCGATGAGTGG
52_seq_bac8	AGCGAAACCCTGTTCAAACC
Sequencing: US restoration check
195_us8-14_utr_fw	taccgccgtagatagtgcag
200_restore1+2+kana_3000_with 195	aacacactgacgtacgaggt
201_restore1+2+kana_2500_with 195	tggacgctcggatctcttac
202_restore1+2+kana_3800_with 195	gggaccacatgtgacagaga
203_restore2_right_1000_fw	acaacgccagtgacatcatg
204_restore2_right_1000_rev	actggctgtacggttatccc
205_restore2_right_1500_fw	gagctctgcacacggtaac
206_restore2_right_2500_fw	tgatgttggacgagtcggaa
Sequencing: loxP site check
225_BAC_left_loxp_fw	cgcgccaaatcaaattctcg
226_BAC_left_loxp_rev	tcaccatcttcgcaaaaccg
229_BAC_right_loxp_fw	ttcgtctcagccaatccctg
230_BAC_right_loxp_rev	gcatcaaggccagatacgc
Sequencing: UL128 check
180_UL128_utr_fw	ccaacaaccagacctacagc
181_UL128_utr_rev	gcttatcgtgtaccacctgc
