## Supplementary Table S2 for "ENGINEERING, DECODING AND SYSTEMS-LEVEL CHARACTERIZATION OF CHIMPANZEE CYTOMEGALOVIRUS"

### Sheet: CDS_sheet1
Table S2 (Sheet 1). ORFs found during the coding potential evalulation
Table S2 (Sheet 2). Regulatory RNAs annotated based on sequence homology
Gene name	Coordinates	Length base pairs	Orientation	Method	unambiguously confirmed by MS
UL70A	103,036..104,094	1059	<=	6-frame scan	yes
UL75A	110,927..111,196	270	<=	6-frame scan	yes
UL128.1	178,284..178,541	258	<=	6-frame scan	no
FULL_CCMV_genome:False:216493 / US19 alternative start	223,050..223,868	819	<=	6-frame scan	no
UL29A	32,618..33,559	942	<=	6-frame scan	yes
UL79A	115,372..116,256	885	=>	6-frame scan	yes
UL27A	31,033..31,671	639	=>	6-frame scan	yes
OKXOVU_103	161,863..162,219	357	=>	smORF scan	no
OKXOVU_62 / smORF1	91,282..92,523	1242	=>	smORF scan	yes
OKXOVU_63	92,813..93,442	630	=>	smORF scan	no
UL37x1 (vMIA)	50,042..50,491	450	<=	Decoding HCMV homolog	yes
ORFL111W	54,719..54,817	99	=>	Decoding HCMV homolog	no
ORFL114W	57,860..58,189	330	=>	Decoding HCMV homolog	no
ORFL118C	59,343..60,143	801	<=	Decoding HCMV homolog	no
ORFL130W	69,877..70,317	441	=>	Decoding HCMV homolog	no
ORFL131W.iORF2	71,059..71,481	423	=>	Decoding HCMV homolog	no
ORFL142W	76,153..76,500	348	=>	Decoding HCMV homolog	no
ORFL142W2	76,285..76,500	216	=>	Decoding HCMV homolog	no
ORFL147C	83,911..85,338	1428	<=	Decoding HCMV homolog	yes
ORFL149C.iORF2	88,333..88,701	369	<=	Decoding HCMV homolog	no
ORFL168W	104,202..105,380	1179	=>	Decoding HCMV homolog	no
ORFL169C	104,543..104,644	102	<=	Decoding HCMV homolog	no
ORFL174C.iORF2	105,976..106,458	483	<=	Decoding HCMV homolog	no
ORFL18W	6329..6526	198	=>	Decoding HCMV homolog	no
ORFL190C	111,594..112,121	528	<=	Decoding HCMV homolog	no
ORFL192C	112,728..113,544	817	=>	Decoding HCMV homolog	no
ORFL224C.iORF1	134,152..135,234	1083	<=	Decoding HCMV homolog	no
ORFL234C	149,748..150,263	516	<=	Decoding HCMV homolog	no
ORFL238W	151,117..151,533	417	=>	Decoding HCMV homolog	no
ORFL251W / UL112.3	162,786..163,610	825	=>	Decoding HCMV homolog	yes
ORFL257C	168,046..168,984	939	<=	Decoding HCMV homolog	no
ORFL299W	187,212..187,961	750	=>	Decoding HCMV homolog	no
ORFL301C	187,760..187,942	183	<=	Decoding HCMV homolog	no
ORFL73C	28,011..28,412	402	<=	Decoding HCMV homolog	no
ORFL78C	30,123..30,800	678	<=	Decoding HCMV homolog	no
ORFL7C	4101..4376	276	<=	Decoding HCMV homolog	no
ORFL82W	35,086..35,487	402	=>	Decoding HCMV homolog	no
ORFS366W	236,908..237,132	225	=>	Decoding HCMV homolog	no
ORFS371W.iORF1	240,612..240,857	246	=>	Decoding HCMV homolog	no
RL8A.1	5365..6030	666	<=	splice event ORF scan	no
UL11.1	15,758..16,431	674	=>	splice event ORF scan	no
UL112.1	162,831..164,353	1523	=>	splice event ORF scan	yes
UL112.2	162,831..164,772	1942	=>	splice event ORF scan	yes
UL114A	165,421..169,569	4149	=>	splice event ORF scan	no
UL120.1	171,094..171,353	260	<=	splice event ORF scan	no
UL120.2	170,751..171,140	390	<=	splice event ORF scan	no
UL120A	170,907..171,386	480	=>	splice event ORF scan	no
UL120A.1	170,907..171,193	287	=>	splice event ORF scan	no
UL121A	171,465..171,942	478	=>	splice event ORF scan	no
UL123.1	175,462..176,781	1320	<=	splice event ORF scan	no
UL13.1	16,623..18,392	1770	=>	splice event ORF scan	no
UL136.1	190,169..191,781	1613	<=	splice event ORF scan	yes
UL149	196,372..197,043	672	=>	6-frame scan	no
UL150A.1	195,660..197,833	2174	=>	splice event ORF scan	no
UL150A.2	195,660..196,444	785	=>	splice event ORF scan	no
UL150A.3	195,660..197,833	2174	=>	splice event ORF scan	yes
UL24A	26,619..27,005	387	=>	splice event ORF scan	no
UL32A	39,444..39,968	525	=>	splice event ORF scan	no
UL37.1	47,771..48,583	813	<=	6-frame scan	no
UL48B	63,504..64,045	542	<=	splice event ORF scan	no
UL48C	62,933..63,789	857	<=	splice event ORF scan	no
UL49.1	69,265..71,285	2021	<=	splice event ORF scan	no
UL74A.1	107,963..108,604	642	=>	splice event ORF scan	no
UL74A.2	108,066..108,881	816	=>	splice event ORF scan	no
UL89.1	139,459..140,385	927	<=	6-frame scan	no
UL91.1	133,109..136,119	3011	=>	splice event ORF scan	yes
US27A	233,739..234,078	340	=>	splice event ORF scan	no
US3.1	202,170..202,796	627	<=	splice event ORF scan	no
US3.2	202,544..202,796	253	<=	splice event ORF scan	no
US3.3	202,186..202,503	318	<=	splice event ORF scan	no
OKXOVU_63 / UL89.1	139,459..140,385	927	<=	smORF scan	no
FULL_CCMV_genome:False:12804	12,752..12,796	single peptide match	=>	6-frame scan	no
FULL_CCMV_genome:False:226485	233,984..234,025	single peptide match	=>	6-frame scan	no
FULL_CCMV_genome:False:227118	234,620..234,658	single peptide match	<=	6-frame scan	no
FULL_CCMV_genome:False:47689	47,553..47,624	single peptide match	=>	6-frame scan	no
FULL_CCMV_genome:True:132951	135,008..135,073	single peptide match	=>	6-frame scan	no
FULL_CCMV_genome:True:157925	157,936..157,962	single peptide match	=>	6-frame scan	no
FULL_CCMV_genome:True:91722	92,333..92,374	single peptide match	=>	6-frame scan	no
REV__FULL_CCMV_genome:True:164958		single peptide match		6-frame scan	no

### Sheet: RNA_sheet2
Table S2 (Sheet 1). ORFs found during the coding potential evalulation
Table S2 (Sheet 2). Regulatory RNAs annotated based on sequence homology
Gene name	Coordinates	Length base pairs	Orientation	Method
RNA2.7	1820..4488	2669	<=	Sequence homology
RNA1.2	4774..5806	1033	<=	Sequence homology
miR-UL22A-5p(non-con)	25,327..25,346	20	=>	Sequence homology
miR-UL36-3p(non-con)	47,326..47,347	22	=>	Sequence homology
miR-UL36-5p(non-con)	47,369..47,390	22	=>	Sequence homology
RNA4.9	91,776..98,228	6453	=>	Sequence homology
RNA5.0	157,155..162,703	5549	<=	Sequence homology
RNA5.0spliced	157,155..162,703	5549	<=	Sequence homology
miR-UL112-5p(non-con)	165,737..165,759	23	=>	Sequence homology
miR-UL112-3p	165,774..165,795	22	=>	Sequence homology
miR-UL148D	197,138..197,158	21	=>	Sequence homology
miR-US4-5p(non-con)	203,225..203,246	22	=>	Sequence homology
miR-US4-3p(non-con)	203,265..203,284	20	=>	Sequence homology
miR-US5-1(non-con)	204,165..204,185	21	=>	Sequence homology
miR-US5-2-5p(non-con)	204,297..204,320	24	=>	Sequence homology
miR-US5-2-3p(non-con)	204,333..204,354	22	=>	Sequence homology
miR-US22-3p(non-con)	225,810..225,832	23	=>	Sequence homology
miR-US25-1-3p(non-con)	231,223..231,243	21	=>	Sequence homology
miR-US25-1-5p	231,264..231,284	21	=>	Sequence homology
miR-US25-2-3p(non-con)	231,430..231,453	24	=>	Sequence homology
miR-US33-3p	236,446..236,466	21	=>	Sequence homology
miR-US29-5p	236,447..236,468	22	=>	Sequence homology
miR-US33-5p	236,482..236,503	22	=>	Sequence homology
miR-US29-3p	236,484..236,504	21	=>	Sequence homology
